# Optimization of High Molecular Weight DNA Extractions from Dried, Museum-Grade Insects Enables Long-Read Sequencing, Phylogenetics, and Methylation Profiling

**DOI:** 10.64898/2026.07.16.739004

**Authors:** Gabrielle A. Hartley, Richard J. Green, Nicole Pauloski, Nicole M. Tillquist, Phoebe Johnston, Sara Ord, Rachel J. O’Neill

**Author notes:** **Corresponding author:** Rachel J. O’Neill < >. denotes authors contributed equally (Gabrielle A. Hartley, Richard J. Green).

## Abstract

Developing an effective DNA extraction method that meets requirements for long-read sequencing of poorly preserved samples, such as museum specimens or ancient material, offers new opportunities for genomic analysis of endangered or extinct species for which samples are rare. However, these samples often yield degraded and highly fragmented DNA, rendering long-read sequencing infeasible for many specimens residing in museum collections. Herein, we demonstrate a protocol for successfully extracting DNA of sufficient quality for sequencing on the Oxford Nanopore Technologies long-read sequencing PromethION platform from a desiccated, museum-grade blue carpenter bee specimen (*Xylocopa caerulea*). We find the protocol is reproducible across specimens and yields high levels of long, endogenous *X. caerulea*-derived DNA, highlighting the utility of our method for enabling genomic studies of historical collections. From a single flow cell, we assembled the full-length mitochondrial genome and used this assembly to perform a phylogenetic analysis, accurately placing our *X. caerulea* specimen among related *Xylocopa* species, thus demonstrating the phylogenetic utility of long-read museomics. Using these long-read data, we analyzed native CpG methylation, finding endogenous methylation signals that correlate with genic and exonic sequences. This method expands the feasibility of genomic and epigenomic analyses from challenging samples, enhancing our ability to investigate the genomes of endangered and extinct species through archival resources.
