## Supplemental Tables for "Optimization of High Molecular Weight DNA Extractions from Dried, Museum-Grade Insects Enables Long-Read Sequencing, Phylogenetics, and Methylation Profiling"

### Sheet: S. Table 1
Supplementary Table 1. A side-by-side comparison of the modified phenol-chloroform extraction method and the original protocol by Green and Sambrook (Fourth Edition).
Lysis of Tissue Sample with Proteinase K and Phenol (Green and Sambrook et al. Fourth Edition)	Phenol Chloroform Extraction Modifications
Pulverize tissue sample and add little by little to 10 volumes (w/v) of Lysis Buffer: 10mM Tris-Cl (pH 8), 0.1M EDTA, 0.5% (w/v) SDS).	Gently transfer ground tissue to 125 ml Erlenmyer Flasks with 10ml of Reagent B (400mM TrisCl (pH 8), 60mM EDTA, 150mM NaCl, 1% SDS).
Add RNAse (20ug/ml) and transfer to 50 mL centrifuge tube. Incubate tube for 1 hr at 37C.	Add RNAse A to final concentration of 20 ug/ml. Swirl to mix. Incubate at 37C for 30 minutes.
Add proteinase K (20mg/mL) to a final concentration of 100 ug/mL. Use a glass rod to mix the enzyme solution gently to into the viscous lysate of cells.	Add proteinase K to a final concentration of 200 ug/ml in a dropwise manner, swirling to mix.
Incubate the lysate in a water bath for 3 hr at 50C. Swirl the viscous solution from time to time.	Incubate the lysate for 2-6 hrs at 50C. Swirl the solution gently to mix every half hour. Lysate should be homogenous with no clumps. After 3 hours, add 100ul more of proteinaise K to achieve full lysis.
-	Repeat RNAse A addition to final concentration of 20 ug/ml. Swirl to mix. Incubate at 37C for 30 minutes.
Cool solution to room temperature.	Cool solution to room temperature and transfer to 50ml conical Qiagen MaxTract Tube (phase lock gel).
Add equal volume of phenol equilibriated with 0.5M Tris-CL (pH 8.0). Gently mix the phases by slowly turning the tube end-over end for 10 min on a tube mixer or roller apparatus. If the two phases have not formed an emulsion at this stage, place the tube on a roller apparatus for 1 h.	Add equal volume of Phenol: Choloroform:Isoamyl Alcohol (25:24:1) to lysis sample. Mix the two phases by turning the sample end over end for 10 minutes on a tube mixer or by hand until phases are mixed.
Centrifuge at 5000 x g for 15 min at room temperature.	Centrifuge samples at 5000 x g for 10 minutes at room temperature.
Use a wide bore pipette to transfer the viscous aqueous phase to a fresh centrifuge tube.	Gently remove the upper aqueous solution and transfer to a new MaxTract tube.
Repeat the extraction with phenol twice more, and pool the aqueous phases.	Add equal volume of Chloroform:Isoamyl Alcohol (24:1) to the upper aqueous solution. Mix the two samples by turning end over end until phases are mixed. Centrifuge at 5000 x g for 10 minutes. Repeat Chloroform:Isoamyl Alcohol (24:1) extraction once more and transfer the upper aqueous solution into a new 50ml conical tube.

### Sheet: S. Table 2
Supplementary Table 2. Summary of extraction methods used for each run, including the number of specimens processed, the type and weight of tissue used, and the corresponding dsDNA concentrations measured by the Qubit 4 fluorometer. The table also provides the 260/280 and 260/230 DNA purity ratios for each run obtained from the Nanodrop One Spectrophotometer, and top DNA fragment length peaks fro…
									In order of Decreasing Relative Fluorescence Unit (RFU)
Assay	Run Code	Number of Specimens	Tissue	Weight (mg)	Total Yield (ng)	A260/A280	A260/230	Number of Peaks Called	Peak 1 Size (bp)	Peak 2 Size (bp)	Peak 3 Size (bp)
Qiagen DNeasy Blood and Tissue Kit	R1	3	Head	53	1164	1.72	0.69	0	3127	4523	164
Qiagen DNeasy Blood and Tissue Kit	R2	3	Thorax	51.4	1084	1.72	0.83	2	261	1137	-
Monarch HMW DNA Extraction Kit	R3	3	Head	54	Not quantifiable	2.07	1.6	1	140	-	-
Monarch HMW DNA Extraction Kit	R4	3	Thorax	54	Not quantifiable	1.33	2.11	1	140	-	-
Phenol-Chloroform Extraction	R5	1	Head	50	3680	2.22	1	3	157	3714	907
Phenol-Chloroform Extraction	R6	1	Thorax	130	16500	1.78	1.73	3	140	2494	42807
Phenol-Chloroform Extraction	R7	1	Legs	20	51.6	2.07	0.63	-	-	-	-
Phenol-Chloroform Extraction	R8	1	Head	52.9	466	1.77	1.04	3	83	1764	947
Phenol-Chloroform Extraction	R9	1	Thorax	129	570	1.87	1.89	2	92	2788	-

### Sheet: S. Table 3
Supplementary Table 3. ONT sequencing run statistics. Run statistics for the X. caerulea PromethION run are listed. Corresponding statistics for reads identified to be endogenous DNA via alignment and BLAST classification are also shown.
Sample	2023-05-16	Alignment	BLAST
Platform	PromethION	-	-
Number of Reads	11170454	1313378	296189
Read Length N50 (bp)	546	1148	962
Standard Deviation of Read Length (bp)	582	1230.8	637.8
Total Bases	5819559444	1196319764	237695636
Median Read Quality	13.9	14.5	13.9
Top 5 Read Length (bp) (Quality)	712,506 (11.0)	712,506 (11.0)	16,022 (13.7)
	443,729 (19.4)	443,729 (19.4)	15,616 (17.7)
	298,274 (15.4)	298,274 (15.4)	15,218 (18.8)
	264,905 (20.0)	259,244 (15.9)	12,510 (18.4)
	259,244 (15.9)	230,712 (15.4)	12,055 (17.4)

### Sheet: S. Table 4
Supplementary Table 4. Mapping statistics for X. caerulea data to public chromosome-level, Xylocopa assemblies. The total number of reads, number of unmapped reads, and number of primary aligned reads are shown.
Assembly	GenBank Accession Number	Scientific Name	Common Name	Genome Size	Sample	Total Reads	Unmapped Reads	Primary Reads	Percent Reads w/ Primary Alignment
iyXylSono1_principal	GCA_050948175.1	Xylocopa sonorina	Valley carpenter bee	580.8 Mb	2023-05-16	11563823	10052206	1118248	0.0967023
ASM4900475v1	GCA_049004755.1	Xylocopa dejeanii	Xylocopa dejeanii Lepeletier, 1841	194.5 Mb	2023-05-16	11591156	9857076	1313378	0.113309
iyXylVirg4_p1.1	GCA_051362155.1	Xylocopa virginica	Eastern carpenter bee	196 Mb	2023-05-16	11498043	10182192	988262	0.0859505
iyXylViol4.1	GCA_963969225.2	Xylocopa violacea	Violet carpenter bee	1 Gb	2023-05-16	11393286	10080128	1090326	0.095699

### Sheet: S. Table 5
Supplementary Table 5. Simplified BLAST classification groups of sequencing reads per a BLAST search against the full NCBI non-redundant nucleotide database. Reads matching the BLAST classification “bees,” “ants,” “wasps, ants, and bees,” and “hymenopterans” were considered a conservative estimate to identify endogenous, Xylocopa-derived reads.
General Classification	Number of Reads
bees	273067
ants	14425
wasps, ants, and bees	7008
other insects	6656
bacteria	6135
other vertebrates	3514
hymenopterans	1689
other arthropods	1205
other	714
molluscs	608
primates	485
viruses	274
plants	271
fungi	174

### Sheet: S. Table 6
Supplementary Table 6. Full BLAST classification groups of sequencing reads per a BLAST search against the full NCBI non-redundant nucleotide database. Reads matching the BLAST classification “bees,” “ants,” “wasps, ants, and bees,” and “hymenopterans” were considered a conservative estimate to identify endogenous, Xylocopa-derived reads.
Species	Number of Reads	BLAST Classification
bees	273067	bee
ants	14425	ant
wasps, ants, and bees	7008	wasps, ants, and bees
b-proteobacteria	5612	bacteria
bony fishes	3229	other vertebrates
aphids	2579	other insects
hymenopterans	1689	hymenopterans
mites & ticks	959	other arthropods
beetles	767	other insects
flies	722	other insects
gastropods	539	Mollusca
dragonflies & damselflies	511	other insects
primates	485	primates
butterflies	430	other insects
termites	397	other insects
viruses	274	viruses
moths	267	other insects
bugs	253	other insects
eudicots	223	plants
hemichordates	159	other
mosquitos	155	other insects
g-proteobacteria	131	bacteria
nematodes	126	other
flatworms	123	other
psyllids	108	other insects
spiders	97	other arthropods
firmicutes	91	bacteria
high GC Gram+	78	bacteria
fleas	78	other insects
budding yeasts	75	fungi
crustaceans	75	other arthropods
enterobacteria	74	bacteria
mayflies	73	other insects
insects	73	other insects
CFB group bacteria	72	bacteria
birds	71	other vertebrates
other sequences	66	other
scorpionflies	59	other insects
eukaryotes	56	other
a-proteobacteria	51	bacteria
rodents	49	other vertebrates
scorpions	47	other arthropods
cephalopods	45	Mollusca
bats	40	other vertebrates
thrips	37	other insects
ascomycetes	35	fungi
basidiomycetes	34	fungi
grasshoppers	30	other insects
fungi	28	fungi
apicomplexans	22	other
crickets	22	other insects
monocots	22	plants
bivalves	21	molluscs
seed plants	20	plants
stony corals	18	other
whiteflies	18	other insects
carnivores	17	other
even-toed ungulates	17	other vertebrates
roaches	15	other insects
hawks & eagles	14	other vertebrates
sea anemones	13	other
priapulids	13	other
lice	13	other insects
hydrozoans	12	other
stoneflies	12	other insects
caecilians	12	other vertebrates
d-proteobacteria	11	bacteria
insectivores	11	other vertebrates
lizards	10	other vertebrates
bacteria	9	bacteria
segmented worms	9	other
starfish	9	other
frogs & toads	9	other vertebrates
euryarchaeotes	8	other
amphipods	8	other arthropods
turtles	8	other vertebrates
mantids	7	other insects
rabbits & hares	7	other vertebrates
placentals	7	other vertebrates
chimaeras	7	other vertebrates
lancelets	6	other
walking sticks	6	other insects
booklice	6	other insects
marsupials	6	other vertebrates
placozoans	5	other
green algae	5	other
horseshoe crabs	5	other arthropods
caddisflies	5	other insects
snakes	5	other vertebrates
soft corals	4	other
ciliates	4	other
cellular slime molds	4	other
brachiopods	4	other
web-spinners	4	other insects
scale insects	4	other insects
coelacanths	4	other vertebrates
flowering plants	4	plants
chitons	3	Mollusca
tube worms	3	other
N/A	3	other
springtails	3	other arthropods
sea spiders	3	other arthropods
false scorpions	3	other arthropods
centipedes	3	other arthropods
vertebrates	3	other vertebrates
mycoplasmas	2	bacteria
red algae	2	other
isopods	2	other
tunicates	2	other
sponges	2	other
sea cucumbers	2	other
ribbon worms	2	other
dinoflagellates	2	other
twisted-wing parasites	2	other insects
earwigs	2	other insects
whales & dolphins	2	other vertebrates
spirochetes	1	bacteria
planctomycetes	1	bacteria
e-proteobacteria	1	bacteria
actinobacteria	1	bacteria
glomeromycetes	1	fungi
chytrids	1	fungi
jellyfishes	1	other
velvet worms	1	other
spoonworms	1	other
sea urchins	1	other
rotifers	1	other
oomycetes	1	other
kinetoplastids	1	other
ctenophores	1	other
choanoflagellates	1	other
brittle stars	1	other
animals	1	other
whip spiders	1	other arthropods
daddy longlegs	1	other arthropods
damselflies	1	other insects
odd-toed ungulates	1	other vertebrates
lungfishes	1	other vertebrates
crocodiles	1	other vertebrates
mosses	1	plants
ferns	1	plants

### Sheet: S. Table 7
Supplementary Table 7. COX1 sequences obtained from NCBI and used to construct phylogenetic trees.
Species	Accession	Complete/Partial	Sequence
Xylocopa caerulea	assembled herein	complete	ATAAATAAATGATTAATATCAACTAATCATAAATATATTGGTATATTATATATTATTTTAGCATTATGATCAGGTATAATTGGAACATCATTAAGATTTATTATTCGTATAGAATTAAGAATTCCTGGAAGTTGAATTAGTAATGATCAAATTTATAATTCATTTGTGACAGCACATGCTTTTTTAATAATTTTTTTTATAGTAATACCTTTTATAATTGGTGGATTTGGAAATTGATTAATTCCTTTAATATTAGGATTACCAGATATAGCATTTCCTCGAATAAATAATATTAGATTTTGATTATTACCACCTTCTTTAATTATATTATTAGTTAGAAATTTATTTTATCCTAGACCAGGAACAGGATGAACAATTTATCCTCCTTTATCATTATTT…
Apis andreniformis	NC_039709.1	complete	ATTTTAAAGTGATTTATATCTACAAATCATAAAGATATTGGGATATTATATTTTATTTTAGCTATATGATCAGGAATATTAGGATCATCAATAAGATTTTTAATTCGATTAGAATTGAGATCTCCAGGATCTTGGATTAATAATGATCAAATTTATAATACAATTGTAACAAGTCATGCATTTTTAATAATTTTTTTTATAGTTATACCATTTTTAATTGGAGGATTTGGAAATTGATTAATTCCATTAATATTAGGATCTCCTGATATGGCATTTCCTCGAATAAATAATATTAGATTTTGATTATTACCTCCATCTTTGTTACTTTTATTATTAAGAAATTTATTTTATCCAAGTCCAGGTACTGGATGAACTGTATATCCTCCTTTATCTGCATAT…
Apis cerana	NC_014295.1	complete	ATTATAAAATGATTTATATCAACAAATCATAAAAATATTGGAATTTTATATATTTTATTAGCTTTATGATCAGGAATATTAGGCTCATCAATAAGGTTGATTGTTCGCATAGAATTAAGATCCCCCGGTTCATGAATTAATAATGATCAAATTTATAATACAGTTGTAACAAGACATGCATTCCTAATAATTTTTTTTATAGTTATACCATTCCTAATTGGAGGTTTTGGAAATTGATTAATTCCTTTAATATTAGGATCTCCAGATATAGCATTTCCTCGAATAAATAATATTAGATTCTGATTACTTCCTCCTTCATTATTTATATTATTATTAAGAAATTTATTTTATCCAAGACCAGGAACAGGATGAACAGTTTATCCTCCATTATCTGCATAT…
Apis dorsata	NC_037709.1	complete	ATTATAAAATGATTAATATCTACAAATCATAAAAATATTGGTATTTTATATATTATTTTAGCATTATGATCAGGAATAATCGGATCATCAATAAGTTTTATTATTCGAATAGAATTAAGCTCTCCAGGTTCATGAATTAATAATGATCAAATTTATAATACAATTGTCACCAGCCATGCATTTCTAATAATTTTTTTTATAGTAATACCATTTTTAATTGGAGGATTTGGAAATTGATTAATCCCTTTAATATTAGGGTCCCCAGATATAGCATTTCCTCGAATAAATAATATTAGATTTTGATTATTACCTCCTTCACTGTTTATACTTCTATTAAGAAATATATATTATCCAAGTCCAGGAACAGGATGAACAGTTTATCCTCCATTATCTGAATAT…
Apis florea	NC_021401.1	complete	ATTATAAAATGACTTATGTCAACTAATCACAAAAATATTGGAATACTATATTTTATTTTAGCTTTATGATCAGGAATATTAGGATCATCAATAAGATTTTTAATTCGAATAGAACTAAGATCTCCAGGATCCTGAATTAATAATGATCAAATTTATAATACAATTGTTACAAGTCATGCATTTTTAATAATTTTTTTTATAGTTATACCATTTTTGATTGGAGGATTCGGAAATTGATTAATTCCATTAATATTAGGATCTCCTGATATAGCATTTCCACGAATAAATAATATTAGATTTTGATTACTTCCTCCATCATTAATTCTTTTATTATTAAGAAATTTATTTTACCCATCACCAGGAACAGGATGAACTGTTTATCCACCTTTATCAGCTTAT…
Apis laboriosa	NC_036155.2	complete	ATTATTAAATGATTTATATCTACAAATCATAAAAATATTGGAATTTTATATATTATTTTAGCTTTATGATCAGGAATATTAGGTTCATCAATAAGATTTATTATTCGAATAGAATTAAGTTCACCAGGATCATGAATTAATAATGATCAAATTTATAATACAATTGTTACAAGTCATGCATTTTTAATAATTTTTTTTATAGTTATACCATTTTTAATTGGCGGATTTGGAAATTGATTAATTCCATTAATACTTGGATCTCCAGATATAGCATTTCCACGAATAAATAATATTAGATTTTGATTACTTCCTCCATCACTTTTGATATTATTATTAAGAAATTTATTTTATCCAAGACCCGGAACAGGATGAACAGTATACCCACCTTTATCAGAATAT…
Apis mellifera	NC_051932.1	complete	ATAATAAAGTGATTCATATCAACCAATCATAAAAATATTGGGATCTTATATATTATTTTAGCTTTATGATCTGGAATACTAGGATCATCAATGAGACTTATTATTCGAATAGAATTAAGATCCCCAGGATCATGAATTAATAATGATCAAATTTATAATACAATTGTTACTAGCCATGCATTTCTAATAATTTTTTTTATAGTTATACCATTTTTAATTGGAGGATTTGGAAATTGGCTTATTCCTTTAATACTAGGATCACCTGATATAGCATTTCCTCGAATAAATAATATTAGATTTTGATTACTTCCTCCCTCATTATTTATACTTTTATTAAGAAATTTATTTTACCCAAGACCAGGAACTGGATGAACAGTATATCCACCATTATCAGCATAT…
Apis mellifera carnica	NC_061380.1	complete	ATAATAAAGTGATTCATATCAACCAATCATAAAAATATTGGGATCTTGTATATTATTCTAGCTTTATGATCTGGAATACTAGGATCATCAATGAGACTTATTATTCGAATAGAATTAAGATCCCCAGGATCATGAATTAACAATGATCAAATTTATAATACAATTGTTACTAGTCATGCATTCCTAATAATTTTTTTTATAGTTATACCATTTTTAATTGGAGGATTTGGAAATTGGCTTATTCCTTTAATACTAGGATCACCTGATATAGCATTCCCCCGAATAAATAATATTAGATTTTGATTACTTCCTCCCTCATTATTTATACTTTTATTAAGAAATTTATTTTATCCAAGACCAGGAACTGGATGAACAGTATATCCACCATTATCAGCATAT…
Apis nigrocincta	NC_038114.1	complete	ATTATAAAATGATTTATGTCAACAAATCATAAAAATATTGGAATTTTATATATTTTTTTAGCTTTATGATCAGGAATGTTAGGCTCATCAATAAGATTAATTATTCGTATAGAATTAAGATCTCCTGGTTCTTGAATTAATAATGATCAAATTTATAATACAATTGTTACAAGACATGCATTTCTCATAATTTTTTTTATAGTAATACCATTTTTAATTGGAGGTTTTGGAAATTGATTAATTCCATTAATATTAGGATCTCCTGATATAGCATTTCCTCGAATAAATAATATTAGATTCTGATTACTACCTCCATCATTATTTTTATTATTACTAAGAAATTTATTTTATCCAAGACCAGGAACAGGATGAACAGTATACCCCCCCCTATCTGCATAC…
Apis nuluensis	NC_036235.1	complete	ATTATAAAATGATTTATATCAACAAATCATAAAAATATTGGAATTTTATATATTTTTTTAGCTTTATGATCAGGAATACTAGGATCATCAATAAGGTTGATTATTCGTATAGAATTAAGATCCCCCGGTTCATGAATTAATAATGATCAAATTTATAATACAGTAGTCACAAGACATGCATTTTTAATAATTTTTTTTATAGTTATACCATTTTTAATTGGAGGTTTTGGAAATTGATTAATTCCTTTAATACTAGGATCTCCAGATATGGCATTCCCTCGAATAAATAATATTAGGTTTTGACTACTTCCTCCATCATTATTTATATTATTATTAAGAAATTTATTTTATCCAAGACCAGGAACGGGATGAACAGTTTACCCTCCACTATCTGCATAT…
Bombus canariensis	NC_079568.1	complete	ATTAAAAAATGATTAATATCAACTAATCATAAAAATATTGGAATATTATACTTTATTTTTGCTATATGATCAGGAATAATTGGTTCATCTATAAGATTATTAATTCGAATAGAATTAAGACATCCAGGTATATGAATTAATAATGATCAAATTTATAATTCTCTAGTAACAAGACATGCATTTTTAATAATTTTTTTTATAGTAATACCTTTTATAATTGGTGGATTTGGAAATTATCTAATTCCATTAATATTAGGATCCCCAGATATAGCTTTTCCTCGAATAAATAACATTAGATTTTGACTTCTACCTCCATCATTATTCATATTATTATTAAGAAATATATTTACACCTAATGTAGGTACAGGATGAACTGTATATCCTCCTTTATCTTCTTAT…
Bombus hypocrita sapporensis	NC_011923.1	complete	ATAAAAAAATGACTAATATCAACTAATCATAAAAATATTGGAATAATATATTTTATTTTCGCTATATGATCAGGAATAATTGGTTCATCCATAAGTTTATTAATTCGAATAGAATTAAGTCATCCCGGAATATGAATTAATAATGATCAAATTTATAATTCTTTAGTAACTAGACATGCATTTTTAATAATTTTTTTTATAGTAATACCATTTATAATTGGAGGATTTGGAAATTACTTAATTCCATTAATACTAGGATCACCAGATATAGCTTTTCCCCGAATAAATAATATTAGATTTTGACTTTTACCTCCATCACTATTTATATTACTATTAAGAAATACATTTACACCTAATGTAGGAACAGGATGAACTATTTATCCTCCTTTATCTTCCTAC…
Bombus longipennis	NC_057952.1	complete	ATAAAAAAATGATTAATATCTACTAATCATAAAAATATTGGAATAATATATTTTATTTTTGCTATATGATCAGGAATAATTGGTTCATCAATAAGTTTATTAATTCGAATAGAATTAAGTCATCCAGGAATATGAATTAATAATGATCAAATTTATAATTCTTTAGTAACTAGACATGCATTTTTAATAATTTTTTTTATAGTAATACCATTTATAATTGGAGGATTTGGTAATTATTTAATTCCATTAATACTTGGATCACCAGATATAGCTTTCCCTCGAATAAATAATATTAGATTTTGACTTTTACCTCCATCATTATTTATATTATTATTAAGAAATATATTTACACCTAATGTAGGAACAGGATGAACTGTATATCCTCCTTTATCTTCTTAT…
Bombus terrestris lusitanicus	NC_045178.1	complete	ATTAAAAAATGATTAATATCAACTAATCATAAAAATATTGGAATATTATACTTTATTTTTGCTATATGATCAGGAATAATTGGTTCATCTATAAGATTATTAATTCGAATAGAATTAAGACATCCAGGTATATGAATTAATAATGATCAAATTTATAATTCTTTAGTAACAAGACATGCATTTTTAATAATTTTTTTTATAGTTATACCTTTTATAATTGGTGGATTTGGAAATTATCTAATTCCATTAATATTAGGATCCCCAGATATAGCTTTTCCTCGAATAAATAATATTAGATTTTGACTTCTACCTCCATCATTATTCATATTATTATTAAGAAATATATTTACACCTAATGTAGGTACAGGATGAACTGTATATCCTCCTTTATCTTCTTAT…
Bombus terrestris terrestris	NC_045179.1	complete	ATTAAAAAATGATTAATATCAACTAATCATAAAAATATTGGAATATTATACTTTATTTTTGCTATATGATCAGGAATAATTGGTTCATCTATAAGATTATTAATTCGAATAGAATTAAGACATCCAGGTATATGAATTAATAATGATCAAATTTATAATTCTTTAGTAACAAGACATGCATTTTTAATAATTTTTTTTATAGTTATACCTTTTATAATTGGTGGATTTGGAAATTATCTAATTCCATTAATATTAGGATCCCCAGATATAGCTTTTCCTCGAATAAATAATATTAGATTTTGACTTCTACCTCCATCATTATTCATATTATTATTAAGAAATATATTTACACCTAATGTAGGTACAGGATGAACTGTATATCCTCCTTTATCTTCTTAT…
Bombus waltoni	NC_045283.1	complete	ATATCAACTAATCATAAAAATATTGGTATATTATATTTTATATTTGCAATATGATCAGGTATAATTGGATCATCAATAAGTTTATTAATTCGAATAGAACTTAGTCACCCAGGAATATGAATTAATAACGATCAAATTTATAATTCTTTAGTTACAAGACATGCCTTTTTAATAATTTTTTTCATAGTAATACCATTTATAATTGGAGGATTTGGTAATTATTTAATTCCTCTAATACTTGGTTCTCCTGATATAGCATTTCCACGAATAAATAATATTAGATTTTGATTACTTCCCCCATCTTTATTTATATTATTATTAAGAACTCTATTTTTTCCAAATGCAGGAACTGGATGAACAGTGTATCCTCCTTTATCTTCATATATATTTCATTCATCT…
Ceratina okinawana	NC_057193.1	complete	ATAATAAAATGATTTTACTCAACTAACCACAAATATATTGGAATCTTATATATTATATTTGCCATATGATCTGGTATAATTGGAGCTTCAATAAGTTTAATTATTCGAATAGAATTAAGAATCCCAGGCAACTGAATTAGAAATGATCAAATTTATAATTCATTTGTTACTGCTCATGCTTTTTTAATAATTTTTTTTATAGTTATACCATTTATAATTGGAGGTTTTGGTAATTGATTAATTCCATTAATACTTGGATCTCCTGATATATCATTTCCACGATTAAATAATATTAGATTTTGATTATTACCACCTTCTTTAATATTACTTCTAACAAGAAATTTATTTTCTTCTAGTCCTGGAACCGGATGAACAGTTTATCCACCATTATCTTCTTAT…
Ceratina smaragdula	NC_064404.1	complete	ATAATTAAATGATTTTATTCAACTAATCATAAATATATTGGTATTTTATATATTATATTTTCTTTATGATCAGGAATAATTGGTGCATCTATAAGATTAATTATTCGAATAGAATTAAGAATTCCTGGAAATTGAATTAATAATGATCAAATTTATAATTCTTTAGTTACAGCTCATGCTTTTTTAATAATTTTTTTTATAGTAATACCTTTTATAATTGGAGGATTTGGTAATTGATTAATTCCATTAATATTAGGTTCTCCAGATATATCTTTTCCTCGATTAAATAATATTAGATTTTGATTATTACCACCTTCTTTATTATTATTATTATCAAGAAATTTATTTACTTTAAGTCCAGGAACTGGTTGAACTGTATATCCACCATTATCATTATAT…
Melipona scutellaris	NC_026198.1	complete	ATTAATAAATGATTAATATCAACAAATCATAAAAATATTGGAATTCTTTATATAATTTTTGCTTTATGATCAGGAATAATTGGATCATCATTTAGAATATTAATTCGAATAGAACTTAATAGACCAGGAATATGAATTAATAATGATCAAATTTATAATTCAATTGTTACTAGTCATGCATTTTTAATAATTTTTTTTATAGTTATACCATTTTTAATTGGAGGATTTGGAAATTTTTTAATTCCATTAATATTAGGATCTCCAGATATAGCATTTCCACGAATAAATAATATTAGGTTTTGATTATTACCACCATCATTAATATTATTATTATTAAGAAATATATTTTTTCCAAGTTCTGGAACTGGTTGAACTATTTATCCTCCATTATCTTTATAT…
Solenopsis invicta	NC_014672.1	complete	ATGAATAAATGACTTTTTTCAACAAATCACAAAGACATTGGAATTTTATATTTTATTCTTGCAATTTGAGCAGGAATAATTGGATCATCTATAAGAATAATCATCCGATTAGAACTAGGATCTTGTAATTCTCTAATTAATAATGATCAAATCTACAACTCCTTAGTTACTAGACACGCTTTTATTATAATTTTTTTTATAGTTATGCCCTTCATAATTGGAGGATTTGGAAATTTCTTAGTGCCCTTAATACTTGGGTCCCCCGATATGGCCTATCCTCGAATAAATAATATAAGATTTTGACTTCTGCCACCTTCTCTAACTCTTTTACTTATCAGAAGATTTATTAACAGAGGAGTAGGAACAGGATGAACTATCTACCCACCATTAGCCTCCAAT…
Tetragonula pagdeni	NC_066054.1	complete	ATTAAAAAATGACTTATATCTACAAATCATAAAAATATTGGAATATTATATATAATTTTTGCTCTTTGGTCAGGAATCATTGGATCGTCCTTCAGGATAGTAATTCGAATAGAATTGAATAGTCCGGGGATGTGAATTAATAATGATCAAATTTACAACTCAGTTATTACTAGTCATGCGTTTCTAATAATTTTTTTCATAGTCATGCCTTTTATAATTGGGGGATTTGGGAATTTTCTGATTCCTATAATACTTGGATCTCCTGATATAGCTTTTCCACGTATAAACAACGTAAGGTTTTGACTTTTGCCTCCATCTCTTTTTCTTCTTCTTCTCAGAAATTTTCTGTTTCCAAGGTCAGGAACTGGGTGGACAGTTTATCCTCCATTGTCATCCTAC…
Xylocopa confusa	PX421559.1	partial	ATAATTGGAACATCATTAAGTTTTATTGTTCGAATAGAATTAAGAATACCTGGCAATTGAATTAGAAATGATCAGATTTATAATTCATTTGTTACAGCTCATGCATTTTTAATAATTTTTTTTATAGTTATACCATTTATAATTGGTGGATTTGGAAATTGATTAATTCCATTAATATTAGGTCTTCCAGATATAGCTTTTCCTCGAATAAATAATATTAGATTTTGATTATTACCTCCTTCTTTAATTATATTATTAATTAGTAATTTATTTTATCCAAGTCCAGGAACTGGTTGAACAATTTATCCACCACTTTCTTCTTTTTTGTATCATCCATCACCTTCAGTTGATTTAATAATTTTTTCTTTACATATTTCAGGAATTTCATCAATTATAGGT…
Xylocopa ecuadorica	PX729588.1	partial	GATATTGGAATATTATATATTATCTTAGCTTTATGGTCTGGTATAGTTGGTACTTCTATAAGATTTTTGATTCGTATAGAATTAAGTATTCCAGGTAATTGAATTAATAATGATCAAATTTATAATTCATTAGTTACTGCTCATGCATTTTTGATAATTTTTTTTATAGTAATACCATTTATAATTGGAGGATTTGGAAATTGATTAATTCCTTTAATATTAGGTTTACCTGATATGGCATTTCCTCGAATAAATAATATTAGATTTTGATTATTACCTCCTTCATTAATTTTATTATTGTCAAGAAATTTATTTAATGTAAGTCCTGGAACAGGATGAACAATTTATCCTCCTTTATCTTCTTATATATATCACTCTTCTCCTTCAGTTGATTTAATA…
Xylocopa fenestrata	PX558282.1	partial	TATTATTTTAGCTTTATGAGCAGGWATAATAGGAACWTCAATAAGATTAATCATTCGTATAGAATTAAGAATYCCTGGATCYTGAATTAATAATGATCAAATTTATAATTCAATAATTACAGCTCATGCATTTTTAATAATTTTTTTTATAGTAAYACCTTTTATAATTGGTGGATTTGGAAATTGATTAATTCCAATAATATTAGGCTTACCTGATATAGCTTTYCCACGAATAAATAATATTAGATTTTGATTAYTWCCWCCTTCACTTATTTTATTAATTATAAGAAATTTATTTAATCCAAGACCTGGAACTGGTTGAACTATTTATCCTCCTTTATCATCATTTYTATATCATTCWTCACCTGCTGTAGATTTAATAATTTTYTCMTTACATAT…
Xylocopa frontalis	PX729590.1	partial	GATATTGGTATATTATACATTATATTAGCTTTATGATCAGGTATAATTGGAACATCAATAAGATTTTTAATTCGAATAGAATTAAGAATTCCTGGTAATTGAATTAATAATGATCAAATTTATAATTCATTAATTACAGCTCATGCATTTTTAATAATTTTTTTTATAGTAATACCATTTATAATTGGAGGATTTGGAAATTGATTAATTCCTTTAATACTTGGATTACCTGATATAGCATTTCCACGAATAAATAATATTAGATTTTGATTATTACCTCCTTCTTTAATTTTATTAATTTCTAGAAATCTATTTAATTTAAGTCCAGGAACCGGATGAACAATTTATCCTCCATTATCATCATATTTATATCATTCATCTCCTTCAGTTGATATTATA…
Xylocopa sp	PX729591.1	partial	GATATTGGAATATTATATATTATATTAGCTTTGTGATCAGGAATAATTGGTACATCTATAAGATTTTTAATTCGAATGGAGTTGAGAATTCCTGGTAGATGAATTAATAATGATCAGATTTATAATTCATTAGTGACAGCTCATGCCTTTTTAATAATTTTTTTTATAGTAATACCTTTTATGATTGGAGGATTTGGTAATTGATTAATTCCTTTAATACTTGGTTTACCAGATATAGCATTTCCTCGTATAAATAATATTAGATTTTGACTTTTACCTCCATCATTAATTTTATTAATATCAAGAAATTTATTTAATATAAGACCTGGGACTGGATGAACTATTTATCCACCTTTATCATCATATATATATCATTCTTCACCTTCAGTTGATTTAATG…
Xylocopa violacea	MZ511330.1	partial	TATATTATATATTATTTTAGCATTATGATCTGGAATAATTGGTACTTCAATAAGTTATATTATTCGAATAGAATTAAGTAATCCAAGTTCATGAATTGATAATGACCAAATTTACAATTCTTTTGTTACTGCACATGCATTTTTGATAATTTTTTTTATAGTTATACCATTTATAATTGGAGGTTTTGGTAATTGATTAATTCCTTTAATATTAGGATTACCTGATATAGCATTTCCACGAATAAATAATATTAGATTTTGATTATTACCCCCTTCATTAATTTTATTATTATTAAGAAATATATTTTATTTAAGACCTGGAACTGGTTGAACAATTTATCCACCATTATCATCATTTATATATCATTCATCTCCTTCAGTTGATTTAATAATTTTTTC…
Xylocopa viridigastra	PX729584.1	partial	GATATTGGAATACTCTATATTATATTAGCATTATGAGCAGGTATAATCGGTACCTCAATAAGATTTTTAATTCGAATAGAATTAAGAATTCCAGGAAATTGAATTAATAATGATCAAATCTATAATTCACTTGTAACAGCACATGCATTTTTAATAATTTTTTTTATAGTAATACCTTTTATAATTGGAGGATTCGGAAATTGATTAATTCCATTAATACTTGGATTACCTGATATAGCATTTCCTCGAATAAATAATATTAGATTTTGATTATTACCTCCTTCTTTAATTTTATTATTATCTAGAAACTTATTTAATATAAGACCAGGAACAGGATGAACAATTTACCCCCCTCTATCTTCATATATATATCATTCTTCTCCTTCTGTAGATTTAATA…
Xylocopa viridis	PX729585.1	partial	GATATTGGAATATTATATATTATTTTAGCTTTATGGTCTGGTATAGTTGGTACTTCTATAAGATTTTTGATTCGTATAGAATTAAGTATTCCAGGTAATTGAATTAATAATGATCAAATTTATAATTCATTAGTTACTGCTCATGCATTTTTGATAATTTTTTTTATAGTAATACCATTTATAATTGGAGGATTTGGAAATTGATTAATTCCTTTAATATTAGGTTTACCTGATATGGCATTTCCTCGAATAAATAATATTAGATTTTGATTATTACCTCCTTCATTAATTTTATTATTGTCAAGAAATTTATTTAATGTAAGTCCTGGAACAGGATGAACAATTTATCCTCCTTTATCTTCTTATATATATCATTCTTCTCCTTCAGTTGATTTAATA…

### Sheet: S. Table 8
Supplementary Table 8. Global 5mC and 5hmC methylation and read depth characteristics across annotated genes.
Category	Mean	SEM
5mC, %	10.4001	0.14
5hmC, %	0.7986	0.008
Avg Coverage, X	50.3X	-
Total Genes	12497	-

### Sheet: S. Table 9
Supplementary Table 9. High, mid, and low methylation patterns for select representative loci 2KB up and downstream of a gene. The table shows the coordinates used, depth, and percent for 5mC and 5hmC marks.
	Chr	Gene Name	Location	Start	End	Start -2KB	End +2KB	5mC_Percent	5mC_Depth	5hmC_Percent	5hmC_Depth
New Top (2nd)	Chr02	Gek	CM110626.1:8300201-8310156	8300201	8310156	8298201	8312156	35.64	113	1.64	113
Mid Gene	Chr04	BuGZ	CM110628.1:1198391-1221548	1198391	1221548	1196391	1223548	9.06	202	0.66	202
Low Gene	Chr06	Argk	CM110630.1:4432064-4451754	4432064	4451754	4430064	4453754	0.15	103	0.88	103
